# The structured mRNA element *45ABC* mediates auto- and cross-regulation of RBP45 genes via alternative splicing

**DOI:** 10.1101/2025.11.25.690383

**Authors:** Maren Reinhardt, Rica Burgardt, Christoph Engel, Maximilian Sack, Zasha Weinberg, Andreas Wachter

## Abstract

Alternative splicing (AS) is a common gene regulatory mechanism involving distinct interactions between *trans*-acting factors and *cis*-regulatory elements on the precursor mRNA (pre-mRNA). In this study, we have functionally characterized the structured motif *45ABC*, which is located in the pre-mRNAs of RNA-binding protein (RBP) 45 genes in many plant species. Our data revealed that this element mediates a negative auto- and cross-regulatory feedback loop via AS of the three *45ABC*-containing RBP45 genes in *Arabidopsis thaliana*. We identified a G-rich stretch within the first stem as a potential RBP45 binding site and observed increased RBP45-dependent AS upon structural weakening of this pairing element. The second stem includes the alternative 5’ splice site being activated in the presence of RBP45. Based on the known interaction between RBP45 homologs and U1 snRNP components required for 5’ splice site recognition, we propose that RBP45 binding to stem I of *45ABC* induces usage of the alternative 5’ splice site in stem II. The resulting splicing variant is unproductive, thereby diminishing RBP45 expression. Analysing the splicing regulatory impact of the three *At*-RBP45 genes in auto- and cross-regulation and a transcriptome-wide manner revealed unequal genetic redundance with a major role of *RBP45B*. Furthermore, phenotypical analysis of single and higher order *rbp45* mutants pointed at these genes’ functions in controlling primary root growth and flowering time. Taken together, we demonstrated that both sequence and structural features of *45ABC* are critical for proper splicing control, balancing RBP45 expression and functions in plants via a conserved mRNA motif.

**Significance statement:** Functional characterisation of a structured mRNA motif present in plant RBP45 genes identified sequence and pairing elements underlying a negative auto- and cross-regulatory expression circuit on the level of alternative splicing. Our study provides a rationale for the evolutionary conservation of this RNA element, which allows balancing levels and functions of RBP45 proteins as a requirement for proper plant development.
