## Supplemental data set 4 for "The structured mRNA element *45ABC* mediates auto- and cross-regulation of RBP45 genes via alternative splicing"

### Sheet: Oligonucleotides
cloning primer
Name	direction	sequence	purpose		sequencing primer					co-amplification PCR primer
RB39	for	GATCGGTACCTCTCTCTCTCTCTCTTTTGC	cloning of At4G27000 reporter #1619 (carry KpnI/XbaI sites)		Name	direction	sequence	purpose		Name	direction	sequence	purpose
RB40	rev	GATCTCTAGATTGATCCACAGCTCCAACAA			RB65	rev	CAAGCATAAGTCTTTCCTTTTAA	sequencing of RBP45C splice reporter #1619		AWTU526	for	GAAGGGTGCAAAGGTTGT	amplification of splicing variants from At1G11650
MR19	for	GATCGGTACCCAAAGGGTTATCAACAATC	cloning of At1G11650 reporter #1717 (carry KpnI/AvrII sites)		MR26	for	CGTTGGCCAAGGAGTTGTT	sequencing of RBP45A splice reporter #1718		AWTU527	rev	CACATGCACAATCTCACCA
MR20	rev	GATCCCTAGGCTAATCCACCAACAAAAAC			MR27	for	GGAGTGGCCAGAGAAATAG	sequencing of RBP45B splice reporter #1717		AWTU528	for	ACTTACAATGGTGCTCCGA	amplification of splicing variants from At4G27000
MR21	for	GATCGGTACCAGGTTTTGGTTTTTTTGTC	cloning of At5G54900 reporter #1718 (carry KpnI/SpeI sites)							AWTU529	rev	GCGGGTATTTTCACATGAACT
MR22	rev	GATCACTAGTCCAGACCTCCAACAAAAAT								AWTU530	for	AGGTTTGCGGATGAAAATGAG	amplification of splicing variants from At5G54900
MR4	for	GATCGGTACCATGTACCCATACGATGTTCCAGATTACGCTATGATGCAGCAGCCACCTC	cloning of At4G27000 CDS #1649 (carry N-terminal single HA tag, KpnI/XbaI sites)							AWTU531	rev	CCACGAAAGACGGATGCT
RB48	rev	GATCTCTAGATCACTGCTGTTGCTGCTGG			genotyping primer					AWHD153	rev	TGAACTTCAGGGTCAGCTTG	amplification of reporter splicing variants
MR3	for	GATCGGTACCATGTACCCATACGATGTTCCAGATTACGCTATGATGCAGCAGCCACCAC	cloning of At1G11650 CDS #1648 (carry N-terminal single HA tag, KpnI/XbaI sites)		Name	direction	sequence	target
RB46	rev	GATCTCTAGATTAGTAGCTAAACCCGACTTG			MR104	for	TTGTCCGTCGTAGTGATGC	genotyping CRISPR lines target At5G54900		oligonucleotides for guideRNAs
MR2	for	GATCGGTACCATGTACCCATACGATGTTCCAGATTACGCTATGCAGCAACCACCGTCAA	cloning of At5G54900 CDS #1647 (carry N-terminal single HA tag, KpnI/XbaI sites)		MR147	rev	GCCGGACCAATACGCATAG			Name	oligo 1/2	sequence	purpose
RB44	rev	GATCTCTAGATCACTGACGTTGCTGCTGA			MR92	for	CTCTTTGGATCGGGGACTT	genotyping CRISPR lines target At1G11650		MR149	oligo1	attgAGATAGTTCTCATCCATCCA	oligo1 guideRNA8 for AT4G27000 knockout
RB112	for	CAAGAGGCTCTCTTTCGGGGCGGAGGAACTGATTTCAGCTGAAA	PCR mutagenesis to generate #1732		RB95	rev	CGCCATTCATCTCCGTCAT			MR150	oligo2	aaacTGGATGGATGAGAACTATCT	oligo2 guideRNA8 for AT4G27000 knockout
RB113	rev	TTTCAGCTGAAATCAGTTCCTCCGCCCCGAAAGAGAGCCTCTTG			MR82	for	CACCAGCAGCAACAACAAG	genotyping CRISPR lines target At4G27000		MR151	oligo1	attgAGTCACCGATCCACAGGGAC	oligo1 guideRNA6 for AT4G27000 knockout
RB114	for	GAACAAGAGGCTCTCTTTCGTCTCGGAGGAACTGATTTCAGCT	PCR mutagenesis to generate #1733		MR83	rev	GCGTCTCTCTCCAGCTCC			MR152	oligo2	aacGTCCCTGTGGATCGGTGACT	oligo2 guideRNA6 for AT4G27000 knockout
RB115	rev	AGCTGAAATCAGTTCCTCCGAGACGAAAGAGAGCCTCTTGTTC								MR153	oligo1	attGCTGCAAGTCACCGATCCAC	oligo1 guideRNA13C for AT4G27000 knockout
RB116	for	TCTTTAAGCAGGAGAACAAGTCCGTCTCTTTCGGGGCGGAGGAA	PCR mutagenesis to generate #1736							MR154	oligo2	aaacGTGGATCGGTGACTTGCAGC	oligo2 guideRNA13C for AT4G27000 knockout
RB117	rev	TTCCTCCGCCCCGAAAGAGACGGACTTGTTCTCCTGCTTAAAGA								MR155	oligo1	attGTTATTCGCAATAAACAGAA	oligo1 guideRNA1C for AT4G27000 knockout
RB118	for	TCTTTAAGCAGGAGAACAAGTCCGGGGCTTTCGTCTCGGAGGAACTG	PCR mutagenesis to generate #1737							MR156	oligo2	aaacTTCTGTTTATTGCGAATAAC	oligo2 guideRNA1C for AT4G27000 knockout
RB119	rev	CAGTTCCTCCGAGACGAAAGCCCCGGACTTGTTCTCCTGCTTAAAGA			qPCR primer					MR157	oligo1	attgAGATAAACGAGACGATTCAC	oligo1 guideRNA11 for AT1G11650 knockout
RB120	for	TCTTTCGGGGGCCTGGAACTCTGGTCAGCTGAAAATGATTCCAC	PCR mutagenesis to generate #1734		Name	direction	sequence	target		MR158	oligo2	aaacGTGAATCGTCTCGTTTATCT	oligo2 guideRNA11 for AT1G11650 knockout
RB121	rev	GTGGAATCATTTTCAGCTGACCAGAGTTCCAGGCCCCCGAAAGA			DNA28	for	GGTAATAACTGCATCTAAAGACAGAGTTC	At1G13320 (PP2A) reference transcript		MR159	oligo1	attgTGATCAGGAAAGCTCGGGAT	oligo1 guideRNA12 for AT1G11650 knockout
RB122	for	GCTCTCTTTCGGGGGCCTGGTTGACTGGTCAGCTGAAAATGATT	PCR mutagenesis to generate #1735		DNA29	rev	CCACAACCGCTTGGTCG			MR160	oligo2	aaacATCCCGAGCTTTCCTGATCA	oligo2 guideRNA12 for AT1G11650 knockout
RB123	rev	AATCATTTTCAGCTGACCAGTCAACCAGGCCCCCGAAAGAGAGC			MR179	for	CGTAGTCCAAACAAGCAGTC	At5G54900 total transcripts		MR161	oligo1	attGCCTCTTATCCGTCAGTGAA	oligo1 guideRNA13 for AT1G11650 knockout
RB124	for	TCTTTCGGGGGCCTGGAACTCATGTCAGCTGAAAATGATTCCAC	1st PCR mutagenesis to generate #1738		MR180	rev	GTTGGTGGTTGAGCTGCAT			MR162	oligo2	aaacTTCACTGACGGATAAGAGGC	oligo2 guideRNA13 for AT1G11650 knockout
RB125	rev	GTGGAATCATTTTCAGCTGACATGAGTTCCAGGCCCCCGAAAGA			MR100	for	TTCCGATGCAACCAGCTAT	At5G54900 cd, endo- & transgene		MR163	oligo1	attgAGAGCTGATCAGGAAAGCTC	oligo1 guideRNA16 for AT1G11650 knockout
RB126	for	ACCTTGCGTGGCCTCATTTATGTGAGTTGGTTATGTTTTCAGAA	2nd PCR mutagenesis to generate #1738		MR312	rev	CATTAGCATCCAGACCTCC			MR164	oligo2	aaacGAGCTTTCCTGATCAGCTCT	oligo2 guideRNA16 for AT1G11650 knockout
RB127	rev	TTCTGAAAACATAACCAACTCACATAAATGAGGCCACGCAAGGT			MR295	for	CAAGGCCTATGCGTATTGG	At5G54900 nc, endogenous		MR165	oligo1	attgCGTCTGTTCAGTGCTCGGCA	oligo1 guideRNA7 for AT5G54900 knockout
RB128	for	GCTCTCTTTCGGGGGCCTGGTTGACATGTCAGCTGAAAATGATT	1st PCR mutagenesis to generate #1739		MR294	rev	CTGAAATCAGTTCCAGGCTC			MR166	oligo2	aaacTGCCGAGCACTGAACAGACG	oligo2 guideRNA7 for AT5G54900 knockout
RB129	rev	AATCATTTTCAGCTGACATGTCAACCAGGCCCCCGAAAGAGAGC			MR92	for	CTCTTTGGATCGGGGACTT	At1G11650 total transcripts		MR167	oligo1	attgAGTCATTCGTAATAAGCTGA	oligo1 guideRNA9 for AT5G54900 knockout
RB130	for	TGCGTGGCCTCATTTATGTGTCAAGGTTATGTTTTCAGAAGAAG	2nd PCR mutagenesis to generate #1739		MR93	rev	ACTTTAGCAGAAACCATCTCT			MR168	oligo2	aaacTCAGCTTATTACGAATGACT	oligo2 guideRNA9 for AT5G54900 knockout
RB131	rev	AATCATTTTCAGCTGACATGTCAACCAGGCCCCCGAAAGAGAGC			MR98	for	GTGTAACTGGTCAAAGAGATT	At1G11650 cd, endogenous		MR169	oligo1	attGATGTTAAGTCGTTGTGGAT	oligo1 guideRNA11A for AT5G54900 knockout
MR305	for	CAGGAGAACAAGAGGtTtTtTTTCGGGGGCC	PCR mutagenesis to generate #2210		MR118	rev	CAAGCAATACTCTCGGGG			MR170	oligo2	aaacATCCACAACGACTTAACATC	oligo2 guideRNA11A for AT5G54900 knockout
MR306	rev	ATCAGTTCCAGGCCCCCGAAAaAaAaCCTC			MR119	for	ACTGATATTCAGCTGAAATGG	At1G11650 nc, endogenous		MR171	oligo1	attgCGAGCACTGAACAGACGTTT	oligo1 guideRNA14 for AT5G54900 knockout
MR313	for	GGAGAACAAGAGGTTTTTTTTCaaaGGCCTGGAAC	1st PCR mutagenesis to generate #2211		MR120	rev	AACAGTTGTGTTATTTGGATCA			MR172	oligo2	aaacAAACGTCTGTTCAGTGCTCG	oligo2 guideRNA14 for AT5G54900 knockout
MR314	rev	GCTGAAATCAGTTCCAGGCCtttGAAAAAAAACC			MR181	for	CTTCCAACAAACAGACTCAAC	At4G27000 total transcripts
MR307	for	GGAGAACAAGAGGTTTTTTTTCaaaaaCCTGGAAC	2nd PCR mutagenesis to generate #2211		MR182	rev	AGGCTGCTGGTAGTTTCCA			RNAseq validation: co-amplification PCR primer
MR308	rev	GCTGAAATCAGTTCCAGGtttttGAAAAAAAACC			MR31	for	CTCTTACAATGCAACCAGCTT	At4G27000 cd, endogenous		Name	direction	sequence	target	products
JS76	for	GATCGGTACCATGGTGAGCAAGGGCGAGGAGAAT	Cloning of pBinAR-mOrange2 #1605 (carry KpnI/XbaI sites)		MR115	rev	CGATCACGACTTACACATCA			MR325	for	ACCAAACCATTTTCTCCTACC	AVT6 (At3G30390)	P1 113 bp, P2 544 bp
JS77	rev	GATCTCTAGATTACTTGTCATCATCGTCTTTGTAGTCCTTGTACAGCTCGTC			MR297	for	CCTCTTACAATGCAACCAG	At4G27000 nc, endogenous		MR326	rev	GCAACATCTCCAACAACTGT
					MR36	rev	CTAAATGAGGCCACGCAAGG			MR343	for	CTCCGCAGCTTCTTTCAAG	XBAT35 (At3G23280)	P1 263 bp, P2 335 bp
					MR371	for	GGGAATTTGGATGTTTGGA	AT3G35935 total transcripts		MR344	rev	CTTTAGCTGTTGGCTGTC
					MR372	rev	TCTATCAACTCTATTCAGCCT			MR333	for	CTGCAGGAAGTTTAGTCAATC	ABC1K8 (At5G64940)	P2 348 bp, P1 403 bp
										MR334	rev	GACCACTCTGTTGATGAAC
										MR337	for	GGCGATCATCCAAAGTTATC	ALAD1 (At1G69740)	P1 389 bp, P2 446 bp
										MR338	rev	TAATTATCGGTGTCCCAACC
										MR327	for	CCATACCCAAATAAGCCTC	DEP1 (At5G53850)	P2 181 bp, P5 229 bp
										MR328	rev	GAATCCCTTTTATCATCTCCA
										MR323	for	GATGCAATTTCCTTTGGTTTG	HYH (At3G17609)	P4 219 bp, P2 264 bp
										MR324	rev	CTGGTCAAGCTCCGGATT
										MR331	for	CTTTGGATTCAGAAGAAAGAG	VAB2 (At4G38510)	.2 179 bp, .3 252 bp
										MR332	rev	CCCCAAGACGGATATTGACA

### Sheet: Plasmids_cloned
Plasmid ID / Abbreviation	Locus	Identity	Description	Vector	Tag
#1605		35S::mOrange	pBinAR-mOrange2	pBinAR	C-terminal Flag
#1619	At4G27000	35S::AtRBP45Cgen	RBP45C splice reporter	pBinAR	C-terminal EGFP
#1647	At1G11650	35S::HA-RBP45Acds	CDS construct	pBinAR	N-terminal single HA
#1648	At1G11650	35S::HA-RBP45Bcds	CDS construct	pBinAR	N-terminal single HA
#1649	At4G27000	35S::HA-RBP45Ccds	CDS construct	pBinAR	N-terminal single HA
#1717	At1G11650	35S::AtRBP45Bgen	RBP45B splice reporter	pBinAR	C-terminal EGFP
#1718	At5G5900	35S::AtRBP45Agen	RBP45A splice reporter	pBinAR	C-terminal EGFP
#1732	At4G27000	35S::AtRBP45Cgen-DM1	45ABC mutant RBP45C splice reporter	pBinAR	C-terminal EGFP
#1733	At4G27000	35S::AtRBP45Cgen-DM2	45ABC mutant RBP45C splice reporter	pBinAR	C-terminal EGFP
#1734	At4G27000	35S::AtRBP45Cgen-DM3	45ABC mutant RBP45C splice reporter	pBinAR	C-terminal EGFP
#1735	At4G27000	35S::AtRBP45Cgen-DM4	45ABC mutant RBP45C splice reporter	pBinAR	C-terminal EGFP
#1736	At4G27000	35S::AtRBP45Cgen-CM1	45ABC mutant RBP45C splice reporter	pBinAR	C-terminal EGFP
#1737	At4G27000	35S::AtRBP45Cgen-CM2	45ABC mutant RBP45C splice reporter	pBinAR	C-terminal EGFP
#1738	At4G27000	35S::AtRBP45Cgen-CM3	45ABC mutant RBP45C splice reporter	pBinAR	C-terminal EGFP
#1739	At4G27000	35S::AtRBP45Cgen-CM4	45ABC mutant RBP45C splice reporter	pBinAR	C-terminal EGFP
#1826	At1G11650; At1G11650; At4G27000	pDGE347_sgRNA7,9,11,12,1C,6	CRISPR: plant transformation	pDGE347
#1827	At1G11650; At1G11650; At4G27000	pDGE652_sgRNA11A,14,13,16,8,13C	CRISPR: plant transformation	pDGE652
#2210	At4G27000	35S::AtRBP45Cgen-BM1	45ABC mutant RBP45C splice reporter	pBinAR	C-terminal EGFP
#2211	At4G27000	35S::AtRBP45Cgen-BM2	45ABC mutant RBP45C splice reporter	pBinAR	C-terminal EGFP

### Sheet: Further_plasmids
Plasmids used as cloning templates and for agroinfiltration. pBinAR plasmids (Höfgen & Willmitzer, 1990) are under control of the cauliflower mosaic virus (CaMV) 35S promoter.
Internal plasmid ID / Abbreviation	Identity	Usage	Reference
p19	viral inhibitor of gene silencing	agroinfiltration	Wachter et al. 2007
#7	pBinAR	cloning of CDS constructs	Höfgen & Willmitzer, 1990
#14	Luciferase	agroinfiltration	Wachter et al. 2007
#236	pBinAR-TFIIIAgen-EGFP	cloning of reporter constructs	Hammond et al. 2009
